# Polygenic architecture of adaptation to a high-altitude environment for *Drosophila melanogaster* wing shape and size

**DOI:** 10.1101/2024.02.08.579525

**Authors:** Katie Pelletier, Megan Bilodeau, Isabella Pellizzari-Delano, M. Daniel Siemon, Yuheng Huang, John E. Pool, Ian Dworkin

## Abstract

As is typical of small insects, populations of *Drosophila melanogaster* adapted to high altitude environments evolved increased body size, disproportionality large wings, and differing wing shape compared to low-altitude ancestors. In one instance the colonization of high-altitude environments in Ethiopia is recent (2000-3000 years ago), and is a useful system to study alleles contributing to adaptive divergence. Unlike predictions derived from formulations Fisher-Kimura-Orr geometric model based on *de novo* mutations concurrent with selection, recent models predict segregating alleles in a population are more likely to contribute to adaptation on short time scales, particularly when populations are large and genetically diverse, like *D. melanogaster*. Strains derived from lowland (∼500m above sea level – ASL) and highland (∼3000m ASL) populations were used to generate F20 advanced-intercrosses. From each cross, phenotypically extreme individuals for size and shape were pool-sequenced, and genetic differentiation among pools of individuals demonstrated a polygenic architecture of divergence for size and shape. We identified one QTL of large effect, contributing to adaptive divergence in shape. This QTL is not observed in all crosses, pointing to the importance of examining independent genetic backgrounds when mapping alleles contributing to adaptation. Despite the intrinsic links between shape and size, we find a unique genetic basis of adaptation for these traits. This work demonstrates that many alleles, throughout the genome, rather than single, large effect alleles, contribute to adaption for *Drosophila* wing shape and size, adding to the growing body of evidence for polygenic adaptation.
