## Supplementary material for "Polygenic architecture of adaptation to a high-altitude environment for *Drosophila melanogaster* wing shape and size": SuppFile4

	GO.ID	Term	Annotated	Significant	Expected	classic
1	GO:0065007	biological regulation	4086	1878	1494.51	< 1e-30
2	GO:0050794	regulation of cellular process	3483	1627	1273.96	< 1e-30
3	GO:0050789	regulation of biological process	3826	1747	1399.41	< 1e-30
4	GO:0007154	cell communication	1825	902	667.52	< 1e-30
5	GO:0051716	cellular response to stimulus	1976	963	722.75	< 1e-30
6	GO:0023052	signaling	1773	873	648.5	< 1e-30
7	GO:0050896	response to stimulus	2980	1347	1089.98	7.5e-29
8	GO:0007165	signal transduction	1550	766	566.93	1.5e-28
9	GO:0022008	neurogenesis	950	494	347.48	4.8e-24
10	GO:0065008	regulation of biological quality	928	483	339.43	1.3e-23
11	GO:0009653	anatomical structure morphogenesis	1719	812	628.75	1.2e-22
12	GO:0009987	cellular process	8247	3262	3016.45	1.8e-22
13	GO:0030182	neuron differentiation	805	425	294.44	2.4e-22
14	GO:0007411	axon guidance	282	182	103.15	5.6e-22
15	GO:0048699	generation of neurons	891	461	325.9	7.2e-22
16	GO:0023051	regulation of signaling	877	454	320.77	1.3e-21
17	GO:0000902	cell morphogenesis	606	334	221.65	1.4e-21
18	GO:0010646	regulation of cell communication	881	455	322.24	2.2e-21
19	GO:0030154	cell differentiation	1854	861	678.13	2.4e-21
20	GO:0048869	cellular developmental process	1855	861	678.49	2.9e-21
21	GO:0097485	neuron projection guidance	291	185	106.44	3.1e-21
22	GO:0007399	nervous system development	1197	589	437.82	4.0e-21
23	GO:0048522	positive regulation of cellular process	1385	667	506.58	5.5e-21
24	GO:0048518	positive regulation of biological proces...	1558	737	569.86	1.2e-20
25	GO:0048731	system development	1616	758	591.07	4.8e-20
26	GO:0007409	axonogenesis	355	213	129.85	8.9e-20
27	GO:0061564	axon development	370	220	135.33	1.0e-19
28	GO:0048583	regulation of response to stimulus	974	489	356.25	1.1e-19
29	GO:0032989	cellular component morphogenesis	630	338	230.43	2.6e-19
30	GO:0008283	cell population proliferation	1010	502	369.42	4.3e-19
31	GO:0032990	cell part morphogenesis	496	276	181.42	9.8e-19
32	GO:0051179	localization	2058	930	752.74	9.8e-19
33	GO:0031175	neuron projection development	516	285	188.73	1.1e-18
34	GO:0048666	neuron development	664	351	242.87	1.2e-18
35	GO:0048858	cell projection morphogenesis	487	271	178.13	2.0e-18
36	GO:0009888	tissue development	753	389	275.42	2.3e-18
37	GO:0120039	plasma membrane bounded cell projection ...	485	269	177.4	5.0e-18
38	GO:0048812	neuron projection morphogenesis	484	268	177.03	7.7e-18
39	GO:0050793	regulation of developmental process	667	349	243.96	1.2e-17
40	GO:0030030	cell projection organization	718	371	262.62	1.4e-17
41	GO:0120036	plasma membrane bounded cell projection ...	706	365	258.23	2.4e-17
42	GO:0048667	cell morphogenesis involved in neuron di...	481	265	175.93	2.9e-17
43	GO:0009966	regulation of signal transduction	770	392	281.64	3.9e-17
44	GO:0048468	cell development	1594	730	583.03	3.8e-16
45	GO:0007275	multicellular organism development	2495	1087	912.58	5.5e-16
46	GO:0051234	establishment of localization	1788	805	653.99	1.4e-15
47	GO:0048513	animal organ development	1355	629	495.61	2.3e-15
48	GO:0009887	animal organ morphogenesis	836	413	305.78	3.0e-15
49	GO:0048523	negative regulation of cellular process	1298	605	474.76	3.2e-15
50	GO:0010647	positive regulation of cell communicatio...	393	219	143.75	3.5e-15
