## Supplementary material for "Polygenic architecture of adaptation to a high-altitude environment for *Drosophila melanogaster* wing shape and size": SuppFile7

25015	CAH8, Polr3F, CG5382, CG5386, CG5388, CG5391, CG7059, CG7069, CG7071, CG7080, CG12499, CG13847, CG13850, CG13855, CG13856, CG13857, CG13862, CG18596, CG33721, CG34149, CG34288, CG34376, CG34377, CG43342, Gpdh3, lqfR, mats, Muted, Nop56, pinta, JMJD6, PyK, rdhB, Sar1, tRNA:Ser-GCT-2-4, tRNA:Ser-GCT-2-3, tRNA:Ser-GCT-2-5, tRNA:Ser-GCT-1-1, asRNA:CR46054
25693	CenB1A, CG4704, Nepl15, Nepl14, Nepl13, CG6660, CG6688, CG6726, CG6733, CG6738, Usp12-46, CG7029, CG7031, CG13829, Cow, CG13833, Irk1, CG13837, CG13838, CG13840, CG13841, CG17109, CG17110, CG17111, Ctns, CG17121, Gbp3, CG31365, CG31457, CG34375, CG43091, CG43092, CG43093, CG43094, CG43095, asRNA:CR43454, lncRNA:CR43654, lncRNA:CR43655, lncRNA:CR43846, Gr94a, hh, klg, lmd, mir-4953, Nha2, Or94a, O…
25727	CAH8, Polr3F, CG5382, CG5386, CG5388, CG5391, CG7069, CG7071, CG7080, CG7084, CG13862, CG18596, CG33721, CG34149, CG34377, CG43342, Gpdh3, Gld2, mir-1010, Muted, JMJD6, PyK, rdhB, Sar1, SKIP, lncRNA:CR45224, CR43696, CR43697, asRNA:CR46054, asRNA:CR46261
26537	AP-2mu, CG5376, CG5377, CAH8, tHMG1, tHMG2, Pfdn5, CG7054, CG7059, CG7069, CG12499, CG13847, CG13850, CG13855, CG13856, CG13857, CG18596, CG34149, CG34288, CG34376, CG43342, Gpdh3, lqfR, mats, mir-4952, Nop56, Nrx-1, Octbeta1R, Pebp1, pinta, PyK, Rpn7, CCT1, tRNA:Ser-GCT-2-4, tRNA:Ser-GCT-2-3, tRNA:Ser-GCT-2-5, tRNA:Ser-GCT-1-1
27375	CenB1A, CG4467, CG6726, CG6733, CG6738, CG13829, Cow, CG13833, Irk1, CG13837, CG13838, CG17109, CG17110, CG17111, Ctns, CG17121, CG31365, CG31457, cnc, fzo, Gr94a, hh, lmd, p53, Rassf, sav, Ublcp1, unk, VhaAC39-2, CG46310, lncRNA:CR44226, asRNA:CR46089
7670	AP-2mu, CG5346, CG5376, CG5377, CAH8, tHMG1, tHMG2, Pfdn5, CG7054, CG7059, CG7069, CG12499, CG13847, CG13850, CG13855, CG13856, CG13857, CG18596, CG33093, CG33099, CG34149, CG34288, CG34376, CG43342, Gpdh3, lqfR, mats, mir-4952, Nop56, Nrx-1, Octbeta1R, Pebp1, pinta, PyK, Rpn7, CCT1, tRNA:Ser-GCT-2-4, tRNA:Ser-GCT-2-3, tRNA:Ser-GCT-2-5, tRNA:Ser-GCT-1-1
7671	CCAP, cd, CG4704, Nepl15, Nepl14, Nepl13, RNF220, CG4907, wake, CG6972, CG45049, CG6985, Usp12-46, CG7029, CG7031, CG13840, CG13841, CG13842, CG17141, CG17625, CG31139, CG43091, CG43092, CG43093, CG43094, CG43095, lncRNA:CR43654, lncRNA:CR43846, Cyp6d4, Dcr-1, Gclm, HP1c, Irp-1A, mir-4953, Nup133, rumi, Takl2, vret, wfs1, wge, lncRNA:CR44350, asRNA:CR45648
7740	bond, btn, sit, AdipoR, CG5326, CG6937, wake, CG13843, CG31156, CG31161, CG33093, CG33107, CG33110, asRNA:CR43474, lncRNA:CR43475, CSN6, Dph5, mRRF2, Efa6, loco, mRpL45, asRNA:CR44062, lncRNA:CR45646, lncRNA:CR45647
